# Past thermal history and heat stress shape patterns of coral-algal symbioses in massive *Porites*

**DOI:** 10.64898/2025.12.02.690324

**Authors:** Lindsey Kraemer, David Juszkiewicz, Zoe T. Richards, Kate M. Quigley

## Abstract

Massive corals, like some *Porites* species, are key reef-builders and provide critical habitat on coral reefs. *Porites* often exhibit high tolerance to stressors, like warming from climate change, although the drivers of these patterns are unclear. Using high-throughput sequencing, we examined whether associations with Symbiodiniaceae underpin this tolerance. Symbiodiniaceae diversity and community composition within two massive species (*Porites lutea* and *P*. *lobata*), whose identities were verified through morphometric examinations, were examined across 200 km of Ningaloo World Heritage Reef, Australia. Contrary to previous studies showing low diversity of high-fidelity symbionts, we found significant variability within *Cladocopium*, which differed significantly across host species, reef sites, and temperature metrics. Locations with broader temperature ranges and a greater number of extreme accumulated heat stress events (measured as ≥ 8 Degree Heating Weeks) exhibited significantly higher prevalence and abundance of thermotolerant *Cladocopium* C116. Community structure also varied significantly by the number of DHW events per location, where a low level of disturbance (1-3 events) resulted in a relatively lower community diversity compared to sites with 3-6 and 6-9 events. The southernmost and coolest site (in terms of Maximum Monthly Mean) harboured the greatest Symbiodiniaceae community diversity, whereas the northernmost and warmest site harboured the greatest Symbiodiniaceae sequence diversity. These lines of evidence suggest that *Porites* may hold greater capacity to vary, and by extension modify, their symbiont community diversity than previously thought. This flexibility could contribute to the genus *Porites* long-term evolutionary success and relative resilience to global marine heatwaves.
