## Supplemental File S1 for "Past thermal history and heat stress shape patterns of coral-algal symbioses in massive *Porites*"

### Sheet: SST_Metrics_MMM
SST Metric Analysis
Site	Closest_Lat	Closest_Lon	Annual_Mean_SST	SE_Annual_Mean_SST	Warmest_Month	MM_Warmest_Month_SST	SE_MMM_Warmest_Month_SST	Coolest_Month	Coolest_Month_SST	SE_Coolest_Month_SST
BUN	-21.875	114.175	24.8275	0.615951	3	28	2.13372	8	22.23	2.13372
VLF	-21.775	114.175	24.9717	0.585029	3	27.93	2.0266	8	22.69	2.0266
OSP	-22.225	113.825	24.9083	0.565369	4	27.85	1.9585	10	22.64	1.9585
TAN	-21.875	113.975	25.0883	0.567052	4	28.02	1.96433	10	22.8	1.96433
MUI	-21.675	114.325	25.0242	0.588467	3	28.02	2.03851	8	22.72	2.03851
COR	-23.125	113.775	24.1042	0.533245	4	26.78	1.84722	10	21.83	1.84722
LAK/TUR	-22.075	113.875	24.9833	0.566308	4	27.91	1.96175	10	22.71	1.96175

### Sheet: Annual_Temperature_Range
Annual Temperature Range Analysis
Site	Closest_Lat	Closest_Lon	Clim_Range	SE
BUN	-21.875	114.175	5.77	0.615951
VLF	-21.775	114.175	5.24	0.585029
OSP	-22.225	113.825	5.21	0.565369
TAN	-21.875	113.975	5.22	0.567052
MUI	-21.675	114.325	5.3	0.588467
COR	-23.125	113.775	4.95	0.533245
LAK/TUR	-22.075	113.875	5.2	0.566308

### Sheet: Warm_Season_Variability
Warm Season Variability Analysis
Site	Closest_Lat	Closest_Lon	Warm_Season_Var	SE_Warm_Season_Var
BUN	-21.875	114.175	0.675756	0.133469
VLF	-21.775	114.175	0.680091	0.136191
OSP	-22.225	113.825	0.564926	0.124017
TAN	-21.875	113.975	0.518108	0.130998
MUI	-21.675	114.325	0.670416	0.137847
COR	-23.125	113.775	0.630542	0.121948
LAK/TUR	-22.075	113.875	0.545698	0.127123

### Sheet: Heat_Stress_Analysis
Heat Stress Events Analysis
Site	Latitude	Longitude	lon_index	lat_index	Number_of_Severe_Events	Time_Between_Severe_Events	SD_Between_Events	SE_Between_Events
BUN	-21.8613	114.159	5884	269	3-6	13.9548	2.09322	1.20852
VLF	-21.7919	114.175	5884	271	3-6	6.97945	1.04692	0.604438
OSP	-22.2428	113.829	5877	262	1-3	12.4288	1.86432	1.86432
TAN	-21.8992	113.968	5880	269	1-3	13.9521	2.09281	2.09281
MUI	-21.6779	114.341	5887	273	3-6	6.9774	1.04661	0.60426
COR	-23.1357	113.764	5876	244	6-9	5.15147	0.77272	0.345571
LAK/TUR	-22.0675	113.897	5878	265	1-3	13.9521	2.09281	2.09281
