## Supplemental File S2 for "Past thermal history and heat stress shape patterns of coral-algal symbioses in massive *Porites*"

### Sheet: Total_prev_abund
VST Transformed
Taxa	Prevalence	Percent of Samples	mean_abund	se_abund
C15	37	100	0.891219	0.0163268
C15h	28	75.6757	0.00711776	0.000761676
C15.9	24	64.8649	0.01443	0.00183848
C55	22	59.4595	0.00326422	0.000860889
C15.6	20	54.0541	0.00377889	0.00145067
C15.8	18	48.6486	0.00930289	0.000980572
C15.7	16	43.2432	0.00862791	0.000942725
C15.2.2	14	37.8378	0.0726129	0.00819011
C56	12	32.4324	0.0128075	0.00574061
C60	12	32.4324	0.00325453	0.000397248
C15m	11	29.7297	0.00662946	0.00149805
C116	10	27.027	0.126155	0.0296221
C15a	5	13.5135	0.00603009	0.00366164
C15g	4	10.8108	0.00271617	0.000806762
C15i	4	10.8108	0.003716	0.00160511
C15.2.1	3	8.10811	0.105189	0.0550107
C15L	3	8.10811	0.010347	0.00576469
C15f	3	8.10811	0.00493456	0.00080215
C15d	2	5.40541	0.00344845	0.000623206
C91b	2	5.40541	0.00493355	0.00148218
C15.1	1	2.7027	0.0387958	NA
C15c	1	2.7027	0.00215966	NA
C15j	1	2.7027	0.00252062	NA
C50	1	2.7027	0.000124679	NA
C91a	1	2.7027	0.0049326	NA

### Sheet: Sites_prev_abund
VST transformed
Site	Taxon	Prevalence	Found at all sites	Percent of Samples	Mean abundance per sample per site	se_abund
MUI	C15	6	*	100	0.649335	0.0456261		Taxa unique to site are bold
	C15.9	6	*	100	0.058261	0.0139199
	C15h	6	*	100	0.0566381	0.0131248
	C15.7	5	*	83.3333	0.0405694	0.00328422
	C15.8	5		83.3333	0.0376763	0.00834899
	C55	5	*	83.3333	0.0160802	0.00361799
	C15.2.2	4		66.6667	0.0596924	0.0105423
	C60	4		66.6667	0.0271531	0.00197465
	C116	2		33.3333	0.140006	0.121731
	C15g	2		33.3333	0.0228972	0.00260833
	C15i	2		33.3333	0.0347145	0.00724577
	C56	2		33.3333	0.0231632	0.00390902
	C15.2.1	1		16.6667	0.0975198	NA
	C15.6	1	*	16.6667	0.00837296	NA
	C15j	1		16.6667	0.0160124	NA
	C15m	1		16.6667	0.0257437	NA
	C50	1		16.6667	0.00637448	NA
VLF	C15	6	*	100	0.757643	0.0606789
	C15.6	5	*	83.3333	0.0158675	0.00368967
	C15h	4	*	66.6667	0.0422864	0.00838244
	C15m	4		66.6667	0.0247255	0.00107026
	C55	4	*	66.6667	0.0197504	0.00173971
	C15.9	3	*	50	0.0341632	0.00252132
	C15a	3		50	0.0329767	0.0180332
	C56	3		50	0.0375185	0.00864
	C116	2		33.3333	0.274154	0.0184513
	C15.2.1	2		33.3333	0.0578323	0.0236142
	C15.7	1	*	16.6667	0.0119251	NA
	C15.8	1		16.6667	0.0227987	NA
	C15L	1		16.6667	0.0150819	NA
BUN	C15	4	*	100	0.639576	0.0238378
	C116	3		75	0.238051	0.0542214
	C15.6	2	*	50	0.037929	0.0204848
	C15.9	2	*	50	0.0386366	0.00141622
	C15L	2		50	0.109901	0.0662135
	C15h	2	*	50	0.0337575	0.0033911
	C55	2	*	50	0.0144978	0.0017527
	C15.1	1		25	0.154669	NA
	C15.7	1	*	25	0.0493677	NA
	C15a	1		25	0.0540646	NA
TAN	C15	5	*	100	0.75232	0.0413235
	C15.6	4	*	80	0.061286	0.0355311
	C15h	4	*	80	0.0374532	0.00827638
	C55	4	*	80	0.0229335	0.00759134
	C15.9	3	*	60	0.0314631	0.0134198
	C15.2.2	2		40	0.0370158	0.0170347
	C15.8	2		40	0.0564977	0.0277614
	C15m	2		40	0.0200017	0.000300114
	C116	1		20	0.180156	NA
	C15.7	1	*	20	0.0296523	NA
	C15a	1		20	0.0274801	NA
	C15c	1		20	0.038503	NA
	C15d	1		20	0.0290052	NA
	C15f	1		20	0.0315465	NA
	C60	1		20	0.0313713	NA
	C91b	1		20	0.0625726	NA
LK/TR	C15	6	*	100	0.749883	0.0340021
	C15h	6	*	100	0.0463198	0.00868711
	C15.8	5		83.3333	0.0506655	0.0101712
	C15.9	5	*	83.3333	0.0538768	0.00707028
	C15.2.2	3		50	0.0584323	0.00884959
	C15.6	3	*	50	0.0265682	0.00846178
	C15.7	3	*	50	0.0444378	0.00506341
	C15m	3		50	0.0358	0.00481081
	C56	3		50	0.0368444	0.00259789
	C15i	2		33.3333	0.0111632	0.00316083
	C55	2	*	33.3333	0.0125639	0.00364606
	C60	2		33.3333	0.0231846	0.00323652
OSP	C15	5	*	100	0.772178	0.0645892
	C15h	3	*	60	0.0463705	0.0135942
	C55	3	*	60	0.0335448	0.0216074
	C15.2.2	2		40	0.0443125	0.0127018
	C15.6	2	*	40	0.0822996	0.0705694
	C15.7	2	*	40	0.0321514	0.000247597
	C15.8	2		40	0.0509262	0.00741777
	C15.9	2	*	40	0.0518193	0.0162578
	C15f	2		40	0.0428459	0.00902931
	C60	2		40	0.0230181	0.00437492
	C15g	1		20	0.0263863	NA
	C15m	1		20	0.0398275	NA
	C56	1		20	0.136365	NA
	C91b	1		20	0.0420369	NA
COR	C15	5	*	100	0.710171	0.0803951
	C15.2.2	3		60	0.0548833	0.00606502
	C15.6	3	*	60	0.0191863	0.00807363
	C15.7	3	*	60	0.0425587	0.00533323
	C15.8	3		60	0.0566257	0.0174489
	C15.9	3	*	60	0.0609544	0.00657216
	C15h	3	*	60	0.0663453	0.00388389
	C56	3		60	0.0346042	0.0017106
	C60	3		60	0.0257159	0.00312497
	C116	2		40	0.105215	0.0177509
	C55	2	*	40	0.0432068	0.0295565
	C15d	1		20	0.0380075	NA
	C15g	1		20	0.0096751	NA
	C91a	1		20	0.0219958	NA

### Sheet: Host_prev_abund
VST transformed
Host	Taxon	Prevalence	Percent of Samples	mean_abund.y	se_abund
P. lobata	C15	13	100	0.723321	0.0348226		Taxa unique to host are bold
	C55	8	61.5385	0.0321451	0.00960611
	C15.6	7	53.8462	0.0650824	0.0253797
	C15.9	6	46.1538	0.0477201	0.00808855
	C15h	6	46.1538	0.0560696	0.0123895
	C15.8	5	38.4615	0.0448819	0.0103313
	C116	4	30.7692	0.178909	0.0661088
	C15.2.2	4	30.7692	0.0596146	0.00514959
	C15.7	4	30.7692	0.0451519	0.0032429
	C60	4	30.7692	0.0269804	0.00253976
	C15f	3	23.0769	0.0390794	0.00643136
	C15a	2	15.3846	0.0613733	0.00730867
	C56	2	15.3846	0.0263018	0.00704762
	C91b	2	15.3846	0.0523048	0.0102678
	C15.1	1	7.69231	0.154669	NA
	C15.2.1	1	7.69231	0.0342181	NA
	C15L	1	7.69231	0.176114	NA
	C15m	1	7.69231	0.0257437	NA
	C50	1	7.69231	0.00637448	NA
P. lutea	C15	24	100	0.719569	0.0255719
	C15h	22	91.6667	0.0457251	0.00407538
	C15.9	18	75	0.0496268	0.0056068
	C55	14	58.3333	0.0167962	0.00233194
	C15.6	13	54.1667	0.0196152	0.00292538
	C15.8	13	54.1667	0.0480633	0.00637822
	C15.7	12	50	0.0365397	0.00319903
	C15.2.2	10	41.6667	0.0502915	0.0060562
	C15m	10	41.6667	0.0286133	0.0026714
	C56	10	41.6667	0.0456989	0.0103955
	C60	8	33.3333	0.0252019	0.00161642
	C116	6	25	0.202904	0.0342615
	C15g	4	16.6667	0.0204639	0.00383972
	C15i	4	16.6667	0.0229389	0.00752578
	C15a	3	12.5	0.0192427	0.00484178
	C15.2.1	2	8.33333	0.0894831	0.00803665
	C15L	2	8.33333	0.0293845	0.0143026
	C15d	2	8.33333	0.0335063	0.00450114
	C15c	1	4.16667	0.038503	NA
	C15j	1	4.16667	0.0160124	NA
	C91a	1	4.16667	0.0219958	NA

### Sheet: DHW_prev_abund
VST Transformed
No. of Accum. Heat Stress Events	Taxon	Prevalence	Found in all categories	Percent of Samples per Category	mean_abund.y	se_abund
low (1-3 events)	C15	16	*	100	0.757612	0.0253173		Taxa unique to DHW stress category are bold
	C15h	13	*	81.25	0.0436033	0.00531888
	C15.9	10	*	62.5	0.0467412	0.00633804
	C15.6	9	*	56.25	0.0543831	0.0202791
	C15.8	9	*	56.25	0.0520194	0.0072382
	C55	9	*	56.25	0.0241663	0.00750794
	C15.2.2	7	*	43.75	0.0482791	0.00684415
	C15.7	6	*	37.5	0.037878	0.00372512
	C15m	6		37.5	0.0312051	0.00419428
	C60	5	*	31.25	0.0247553	0.00238717
	C56	4	*	25	0.0617246	0.0249479
	C15f	3		18.75	0.0390794	0.00643136
	C15i	2		12.5	0.0111632	0.00316083
	C91b	2		12.5	0.0523048	0.0102678
	C116	1	*	6.25	0.180156	NA
	C15a	1		6.25	0.0274801	NA
	C15c	1		6.25	0.038503	NA
	C15d	1		6.25	0.0290052	NA
	C15g	1	*	6.25	0.0263863	NA
intermediate (3-6 events)	C15	16	*	100	0.687511	0.0307663
	C15h	12	*	75	0.0480408	0.00729153
	C15.9	11	*	68.75	0.0481208	0.00811078
	C55	11	*	68.75	0.0171271	0.00178655
	C15.6	8	*	50	0.0204461	0.00593629
	C116	7	*	43.75	0.220353	0.0401182
	C15.7	7	*	43.75	0.0377343	0.0050175
	C15.8	6	*	37.5	0.0351967	0.00725389
	C15m	5		31.25	0.0249291	0.000853664
	C56	5	*	31.25	0.0317764	0.00602391
	C15.2.2	4	*	25	0.0596924	0.0105423
	C15a	4		25	0.0382486	0.0137982
	C60	4	*	25	0.0271531	0.00197465
	C15.2.1	3		18.75	0.0710615	0.018997
	C15L	3		18.75	0.0782943	0.049602
	C15g	2	*	12.5	0.0228972	0.00260833
	C15i	2		12.5	0.0347145	0.00724577
	C15.1	1		6.25	0.154669	NA
	C15j	1		6.25	0.0160124	NA
	C50	1		6.25	0.00637448	NA
high (6-9 events)	C15	5	*	100	0.710171	0.0803951
	C15.2.2	3	*	60	0.0548833	0.00606502
	C15.6	3	*	60	0.0191863	0.00807363
	C15.7	3	*	60	0.0425587	0.00533323
	C15.8	3	*	60	0.0566257	0.0174489
	C15.9	3	*	60	0.0609544	0.00657216
	C15h	3	*	60	0.0663453	0.00388389
	C56	3	*	60	0.0346042	0.0017106
	C60	3	*	60	0.0257159	0.00312497
	C116	2	*	40	0.105215	0.0177509
	C55	2	*	40	0.0432068	0.0295565
	C15d	1		20	0.0380075	NA
	C15g	1	*	20	0.0096751	NA
	C91a	1		20	0.0219958	NA

### Sheet: Sites_frequency_proportion
Site	# of ASVs	# of taxa	taxa (Cladocopium ASVS)
MUI	285	17	"C15" "C15h" "C116" "C56" "C15.2.2" "C55" "C60" "C15.9" "C15.2.1" "C15.8" "C15m" "C15i" "C15.7" "C15.6" "C50" "C15g" "C15j"
VLF	284	13	"C15" "C15.9" "C55" "C15h" "C15.2.1" "C15a" "C116" "C15.6" "C56" "C15m" "C15.8" "C15L" "C15.7"
BUN	110	10	"C15" "C15.9" "C116" "C15.7" "C15L" "C15h" "C15a" "C15.6" "C55" "C15.1"
TAN	321	16	"C15" "C15h" "C116" "C15.9" "C55" "C15d" "C15.6" "C15.8" "C15m" "C15.7" "C15.2.2" "C91b" "C15c" "C60" "C15a" "C15f"
LK/TR	290	12	"C15" "C15h" "C15.6" "C15.9" "C15.8" "C60" "C15m" "C15.7" "C56" "C15.2.2" "C55" "C15i"
OSP	234	14	"C15" "C15h" "C56" "C60" "C15.9" "C15.8" "C15.6" "C15m" "C15.7" "C15.2.2" "C55" "C15g" "C15f" "C91b"
COR	143	14	"C15h" "C15" "C56" "C15d" "C15.9" "C15.8" "C15.6" "C91a" "C116" "C60" "C15.7" "C15.2.2" "C55" "C15g"
Site	Taxon	Frequency of ASVs mapping to taxon	Proportion of ASVs per taxon per site
MUI	C116	14	0.0491228
	C15	195	0.684211
	C15.2.1	4	0.0140351
	C15.2.2	6	0.0210526
	C15.6	1	0.00350877
	C15.7	3	0.0105263
	C15.8	7	0.0245614
	C15.9	18	0.0631579
	C15g	2	0.00701754
	C15h	14	0.0491228
	C15i	5	0.0175439
	C15j	1	0.00350877
	C15m	2	0.00701754
	C50	1	0.00350877
	C55	4	0.0140351
	C56	4	0.0140351
	C60	4	0.0140351
VLF	C116	21	0.0739437
	C15	210	0.739437
	C15.2.1	4	0.0140845
	C15.6	7	0.0246479
	C15.7	1	0.00352113
	C15.8	2	0.00704225
	C15.9	5	0.0176056
	C15a	6	0.0211268
	C15h	8	0.028169
	C15L	3	0.0105634
	C15m	2	0.00704225
	C55	5	0.0176056
	C56	10	0.0352113
BUN	C116	21	0.190909
	C15	67	0.609091
	C15.1	2	0.0181818
	C15.6	2	0.0181818
	C15.7	3	0.0272727
	C15.9	3	0.0272727
	C15a	2	0.0181818
	C15h	3	0.0272727
	C15L	5	0.0454546
	C55	2	0.0181818
TAN	C116	15	0.046729
	C15	227	0.707165
	C15.2.2	6	0.0186916
	C15.6	19	0.05919
	C15.7	2	0.00623053
	C15.8	7	0.0218069
	C15.9	6	0.0186916
	C15a	3	0.00934579
	C15c	2	0.00623053
	C15d	3	0.00934579
	C15f	2	0.00623053
	C15h	14	0.0436137
	C15m	2	0.00623053
	C55	6	0.0186916
	C60	3	0.00934579
	C91b	4	0.0124611
LK/TR	C15	227	0.782759
	C15.2.2	3	0.0103448
	C15.6	9	0.0310345
	C15.7	3	0.0103448
	C15.8	5	0.0172414
	C15.9	10	0.0344828
	C15h	14	0.0482759
	C15i	2	0.00689655
	C15m	5	0.0172414
	C55	2	0.00689655
	C56	6	0.0206897
	C60	4	0.0137931
OSP	C15	171	0.730769
	C15.2.2	3	0.0128205
	C15.6	11	0.0470085
	C15.7	3	0.0128205
	C15.8	4	0.017094
	C15.9	6	0.025641
	C15f	2	0.00854701
	C15g	2	0.00854701
	C15h	8	0.034188
	C15m	2	0.00854701
	C55	4	0.017094
	C56	12	0.0512821
	C60	3	0.0128205
	C91b	3	0.0128205
COR	C116	10	0.0699301
	C15	90	0.629371
	C15.2.2	3	0.020979
	C15.6	2	0.013986
	C15.7	3	0.020979
	C15.8	6	0.041958
	C15.9	5	0.034965
	C15d	4	0.027972
	C15g	1	0.00699301
	C15h	8	0.0559441
	C55	3	0.020979
	C56	3	0.020979
	C60	3	0.020979
	C91a	2	0.013986

### Sheet: Host_frequency_proportion
	Species	# of ASVs	# of taxa	taxa (Cladocopium ASVS)
	P. lobata (total)	424	19	"C15" "C15h" "C116" "C56" "C15.9" "C55" "C60" "C15a" "C15.6" "C15.8" "C15.2.1" "C15m" "C15.7" "C15.2.2" "C91b" "C15L" "C15.1" "C50" "C15f"
	P. lutea (total)	783	21	"C15" "C15h" "C116" "C56" "C15.9" "C15.2.2" "C15.6" "C55" "C15d" "C60" "C15.2.1" "C15.7" "C15.8" "C91a" "C15L" "C15m" "C15i" "C15a" "C15c" "C15g" "C15j"
	P. lob(only)	218	14	"C15" "C116" "C15.9" "C15a" "C15.6" "C91b" "C15L" "C55" "C60" "C15h" "C15.1" "C15.8" "C50" "C15f"
	P. lut(only)	577	21	"C15" "C116" "C15.2.2" "C15h" "C15.6" "C15d" "C56" "C15.2.1" "C15.7" "C91a" "C15L" "C15.9" "C15.8" "C15i" "C55" "C15a" "C15c" "C15m" "C60" "C15g" "C15j"
	Shared	206	13	"C15h" "C15" "C56" "C15.9" "C55" "C60" "C15.8" "C15.2.1" "C15m" "C15.7" "C15.2.2" "C116" "C15a"
	Category	ITS2_type	Frequency of ASVs mapping to ITS2_type	Proportion
	Shared	C116	10	0.0485437
		C15	146	0.708738
		C15.2.1	2	0.00970874
		C15.2.2	3	0.0145631
		C15.7	3	0.0145631
		C15.8	5	0.0242718
		C15.9	6	0.0291262
		C15a	3	0.0145631
		C15h	12	0.0582524
		C15m	2	0.00970874
		C55	5	0.0242718
		C56	4	0.0194175
		C60	5	0.0242718
	P. lutea only	C116	26	0.0450607
		C15	406	0.70364
		C15.2.1	4	0.00693241
		C15.2.2	6	0.0103986
		C15.6	23	0.0398614
		C15.7	4	0.00693241
		C15.8	7	0.0121317
		C15.9	19	0.0329289
		C15a	2	0.0034662
		C15c	2	0.0034662
		C15d	7	0.0121317
		C15g	2	0.0034662
		C15h	22	0.0381283
		C15i	7	0.0121317
		C15j	1	0.0017331
		C15L	5	0.00866551
		C15m	3	0.00519931
		C55	6	0.0103986
		C56	22	0.0381283
		C60	1	0.0017331
		C91a	2	0.0034662
	P. lobata only	C116	13	0.059633
		C15	156	0.715596
		C15.1	2	0.00917431
		C15.6	22	0.100917
		C15.8	1	0.00458716
		C15.9	4	0.0183486
		C15a	3	0.0137615
		C15f	2	0.00917431
		C15h	1	0.00458716
		C15L	3	0.0137615
		C50	1	0.00458716
		C55	5	0.0229358
		C60	1	0.00458716
		C91b	4	0.0183486
	P. lutea all	C116	36	0.045977
		C15	552	0.704981
		C15.2.1	6	0.00766283
		C15.2.2	9	0.0114943
		C15.6	23	0.0293742
		C15.7	7	0.00893997
		C15.8	12	0.0153257
		C15.9	25	0.0319285
		C15a	5	0.0063857
		C15c	2	0.00255428
		C15d	7	0.00893997
		C15g	2	0.00255428
		C15h	34	0.0434227
		C15i	7	0.00893997
		C15j	1	0.00127714
		C15L	5	0.0063857
		C15m	5	0.0063857
		C55	11	0.0140485
		C56	26	0.0332056
		C60	6	0.00766283
		C91a	2	0.00255428
	P. lobata all	C116	23	0.0542453
		C15	302	0.712264
		C15.1	2	0.00471698
		C15.2.1	2	0.00471698
		C15.2.2	3	0.00707547
		C15.6	22	0.0518868
		C15.7	3	0.00707547
		C15.8	6	0.0141509
		C15.9	10	0.0235849
		C15a	6	0.0141509
		C15f	2	0.00471698
		C15h	13	0.0306604
		C15L	3	0.00707547
		C15m	2	0.00471698
		C50	1	0.00235849
		C55	10	0.0235849
		C56	4	0.00943396
		C60	6	0.0141509
		C91b	4	0.00943396

### Sheet: DHW_frequency_proportion
VST Transformed
Category (number of accumulated heat stress events)	Taxa	Frequency of ASVs mapping to taxa	Proportion
low all (1-3 events)	C116	15	0.024077
	C15	459	0.736758
	C15.2.2	6	0.00963082		low all
	C15.6	34	0.0545746
	C15.7	3	0.00481541
	C15.8	9	0.0144462
	C15.9	14	0.0224719
	C15a	3	0.00481541
	C15c	2	0.00321027
	C15d	3	0.00481541
	C15f	2	0.00321027
	C15g	2	0.00321027
	C15h	24	0.0385233
	C15i	2	0.00321027
	C15m	5	0.00802568
	C55	11	0.0176565
	C56	18	0.0288925
	C60	7	0.011236
	C91b	4	0.00642055
low only (1-3 events)	C116	6	0.0153846
	C15	285	0.730769
	C15.2.2	3	0.00769231
	C15.6	33	0.0846154		low only
	C15.8	4	0.0102564
	C15.9	7	0.0179487
	C15c	2	0.00512821
	C15d	3	0.00769231
	C15f	2	0.00512821
	C15h	14	0.0358974
	C15i	2	0.00512821
	C15m	3	0.00769231
	C55	6	0.0153846
	C56	13	0.0333333
	C60	3	0.00769231
	C91b	4	0.0102564
medium all (3-6 events)	C116	35	0.0645756
	C15	377	0.695572
	C15.1	2	0.00369004		intermediate
	C15.2.1	6	0.0110701		all
	C15.2.2	6	0.0110701
	C15.6	10	0.0184502
	C15.7	7	0.0129151
	C15.8	7	0.0129151
	C15.9	20	0.0369004
	C15a	8	0.0147601
	C15g	2	0.00369004
	C15h	21	0.0387454
	C15i	5	0.00922509
	C15j	1	0.00184502
	C15L	8	0.0147601
	C15m	2	0.00369004
	C50	1	0.00184502
	C55	8	0.0147601
	C56	12	0.0221402
	C60	4	0.00738007
medium only (6-9 events)	C116	28	0.0864198
	C15	215	0.66358
	C15.1	2	0.00617284		intermediate
	C15.2.1	6	0.0185185		only
	C15.2.2	3	0.00925926
	C15.6	9	0.0277778
	C15.7	4	0.0123457
	C15.8	3	0.00925926
	C15.9	14	0.0432099
	C15a	5	0.0154321
	C15h	10	0.0308642
	C15i	5	0.0154321
	C15j	1	0.00308642
	C15L	8	0.0246914
	C50	1	0.00308642
	C55	3	0.00925926
	C56	7	0.0216049
high all (6-9 events)	C116	10	0.0699301		high all
	C15	90	0.629371
	C15.2.2	3	0.020979
	C15.6	2	0.013986
	C15.7	3	0.020979
	C15.8	6	0.041958
	C15.9	5	0.034965
	C15d	4	0.027972
	C15g	1	0.00699301
	C15h	8	0.0559441
	C55	3	0.020979
	C56	3	0.020979
	C60	3	0.020979
	C91a	2	0.013986
high only (6-9 events)	C116	6	0.12		high only
	C15	31	0.62
	C15.6	2	0.04
	C15.8	1	0.02
	C15.9	1	0.02
	C15d	4	0.08
	C55	2	0.04
	C56	1	0.02
	C91a	2	0.04
low & med	C116	7	0.0327103
shared	C15	159	0.742991
	C15.2.2	3	0.0140187
	C15.6	1	0.0046729
	C15.7	3	0.0140187
	C15.8	4	0.0186916
	C15.9	6	0.0280374
	C15a	3	0.0140187
	C15g	2	0.00934579
	C15h	10	0.046729
	C15m	2	0.00934579
	C55	5	0.0233645
	C56	5	0.0233645
	C60	4	0.0186916
low & high	C116	4	0.0449438
shared	C15	56	0.629213
	C15.2.2	3	0.0337079
	C15.7	3	0.0337079
	C15.8	5	0.0561798
	C15.9	4	0.0449438
	C15g	1	0.011236
	C15h	7	0.0786517
	C55	1	0.011236
	C56	2	0.0224719
	C60	3	0.0337079
med & high	C116	2	0.027027
shared	C15	44	0.594595
	C15.2.2	3	0.0405405
	C15.7	3	0.0405405
	C15.8	4	0.054054
	C15.9	3	0.0405405
	C15g	1	0.0135135
	C15h	8	0.108108
	C55	1	0.0135135
	C56	2	0.027027
	C60	3	0.0405405
low, med, high	C116	2	0.0285714
shared	C15	41	0.585714
	C15.2.2	3	0.0428571
	C15.7	3	0.0428571
	C15.8	4	0.0571429
	C15.9	3	0.0428571
	C15g	1	0.0142857
	C15h	7	0.1
	C55	1	0.0142857
	C56	2	0.0285714
	C60	3	0.0428571

### Sheet: DHW_DA_Analysis
Results of Differential Abundance Analysis (Number of Accumulated Heat Stress Events)
ASV_ID	baseMean	log2FoldChange	IfcSE	stat	pvalue	padj	Taxa	Comparison
ASV96	115.012	33.8365	4.27076	7.92284	2.32151e-15	9.42532e-14	C116	3-6 vs 6-9
ASV11	1056.24	35.0418	4.574	7.66109	1.84362e-14	5.28711e-13	C116	3-6 vs 6-9
ASV82	47.6417	33.6231	4.58788	7.32867	2.3245e-13	4.71873e-12	C116	3-6 vs 6-9
ASV62	56.138	32.7999	4.58786	7.14929	8.72288e-13	1.60977e-11	C116	3-6 vs 6-9
ASV99	25.9977	31.6221	4.58801	6.89233	5.48865e-12	7.14661e-11	C116	3-6 vs 6-9
ASV52	73.3369	31.5139	4.58783	6.86902	6.4644e-12	7.706e-11	C116	3-6 vs 6-9
ASV88	21.2519	30.7931	4.58808	6.71156	1.9256e-11	1.95448e-10	C116	3-6 vs 6-9
ASV12	915.761	30.2619	4.5483	6.65345	2.86292e-11	2.76749e-10	C116	3-6 vs 6-9
ASV6	2970.7	41.1938	4.58773	8.97911	2.72959e-19	3.95488e-17	C15	3-6 vs 6-9
ASV5	3279.84	41.0137	4.58773	8.93987	3.89644e-19	3.95488e-17	C15	3-6 vs 6-9
ASV72	295.925	26.0868	3.17681	8.21165	2.18178e-16	1.47633e-14	C15	3-6 vs 6-9
ASV43	402.432	26.9826	3.38282	7.97636	1.50716e-15	7.64885e-14	C15	3-6 vs 6-9
ASV66	340.17	26.1078	3.3611	7.76762	7.99772e-15	2.70589e-13	C15	3-6 vs 6-9
ASV130	66.1687	32.7517	4.28387	7.64536	2.08359e-14	5.28711e-13	C15	3-6 vs 6-9
ASV35	240.213	32.3249	4.31433	7.49245	6.75977e-14	1.5247e-12	C15	3-6 vs 6-9
ASV112	78.3165	30.4846	4.27704	7.1275	1.02206e-12	1.72898e-11	C15	3-6 vs 6-9
ASV117	75.0744	31.6039	4.58783	6.88864	5.63279e-12	7.14661e-11	C15	3-6 vs 6-9
ASV64	303.308	26.6419	3.86716	6.88926	5.60844e-12	7.14661e-11	C15	3-6 vs 6-9
ASV36	196.303	-29.7464	4.52501	-6.57377	4.90579e-11	4.5267e-10	C15	3-6 vs 6-9
ASV286	14.4475	29.7005	4.58824	6.47318	9.59647e-11	8.46992e-10	C15	3-6 vs 6-9
ASV17	18.9009	29.1391	4.58812	6.35099	2.13933e-10	1.80952e-09	C15	3-6 vs 6-9
ASV172	14.0238	29.066	4.58825	6.33488	2.37529e-10	1.92874e-09	C15	3-6 vs 6-9
ASV46	455.645	27.4995	4.39642	6.25497	3.97585e-10	3.10422e-09	C15	3-6 vs 6-9
ASV80	250.895	26.5351	4.25708	6.23319	4.57041e-10	3.43627e-09	C15	3-6 vs 6-9
ASV16	724.19	28.5572	4.58774	6.22467	4.82583e-10	3.49873e-09	C15	3-6 vs 6-9
ASV21	981.349	28.1582	4.54145	6.20027	5.63671e-10	3.94569e-09	C15	3-6 vs 6-9
ASV22	884.06	27.9771	4.51926	6.19064	5.99193e-10	4.05454e-09	C15	3-6 vs 6-9
ASV95	230.711	26.1469	4.24995	6.1523	7.63688e-10	5.00092e-09	C15	3-6 vs 6-9
ASV38	182.069	-27.7849	4.52501	-6.14028	8.2374e-10	5.15069e-09	C15	3-6 vs 6-9
ASV133	105.531	-27.7251	4.52502	-6.12707	8.95114e-10	5.34436e-09	C15	3-6 vs 6-9
ASV118	74.5662	-27.6574	4.52503	-6.11209	9.83374e-10	5.70357e-09	C15	3-6 vs 6-9
ASV136	101.327	-27.6284	4.52503	-6.10568	1.02363e-09	5.77211e-09	C15	3-6 vs 6-9
ASV84	270.882	26.0826	4.2955	6.07208	1.26263e-09	6.92743e-09	C15	3-6 vs 6-9
ASV107	85.831	27.6864	4.58782	6.03476	1.59197e-09	8.50448e-09	C15	3-6 vs 6-9
ASV190	22.8056	27.6471	4.58805	6.0259	1.68175e-09	8.75374e-09	C15	3-6 vs 6-9
ASV14	790.853	27.5916	4.58774	6.01419	1.80784e-09	9.17476e-09	C15	3-6 vs 6-9
ASV115	76.1943	-27.1793	4.52503	-6.00645	1.89629e-09	9.38895e-09	C15	3-6 vs 6-9
ASV142	104.142	-26.8631	4.52509	-5.93647	2.91227e-09	1.4076e-08	C15	3-6 vs 6-9
ASV56	393.942	27.058	4.58775	5.89788	3.68206e-09	1.73827e-08	C15	3-6 vs 6-9
ASV41	227.78	26.9718	4.58776	5.87908	4.12542e-09	1.90332e-08	C15	3-6 vs 6-9
ASV51	410.563	25.7239	4.40226	5.84334	5.11653e-09	2.30812e-08	C15	3-6 vs 6-9
ASV69	309.499	26.6889	4.58777	5.8174	5.97686e-09	2.63761e-08	C15	3-6 vs 6-9
ASV124	105.338	-26.2928	4.52515	-5.81038	6.23324e-09	2.69223e-08	C15	3-6 vs 6-9
ASV76	180.261	26.6077	4.58777	5.7997	6.64326e-09	2.80954e-08	C15	3-6 vs 6-9
ASV65	303.083	26.5702	4.58777	5.79153	6.97477e-09	2.88955e-08	C15	3-6 vs 6-9
ASV18	11.9231	26.5568	4.58834	5.78787	7.12839e-09	2.89413e-08	C15	3-6 vs 6-9
ASV205	30.4503	-26.0902	4.52517	-5.76556	8.13872e-09	3.17723e-08	C15	3-6 vs 6-9
ASV100	189.464	26.2144	4.55303	5.75758	8.53283e-09	3.26824e-08	C15	3-6 vs 6-9
ASV106	177.143	26.0097	4.54971	5.71678	1.08559e-08	4.08102e-08	C15	3-6 vs 6-9
ASV215	22.7656	-25.7837	4.52533	-5.69764	1.21477e-08	4.40353e-08	C15	3-6 vs 6-9
ASV255	45.4335	-25.7117	4.52514	-5.68197	1.33151e-08	4.74205e-08	C15	3-6 vs 6-9
ASV77	84.9453	25.1802	4.43858	5.67303	1.40294e-08	4.9103e-08	C15	3-6 vs 6-9
ASV81	73.8197	25.0346	4.41729	5.66741	1.4497e-08	4.98794e-08	C15	3-6 vs 6-9
ASV120	148.795	25.9186	4.58779	5.64946	1.60953e-08	5.44557e-08	C15	3-6 vs 6-9
ASV297	11.273	25.7851	4.58838	5.61965	1.91348e-08	6.2651e-08	C15	3-6 vs 6-9
ASV145	124.74	25.6176	4.58781	5.58384	2.3527e-08	7.46247e-08	C15	3-6 vs 6-9
ASV236	11.136	25.5409	4.58839	5.56641	2.60039e-08	8.12121e-08	C15	3-6 vs 6-9
ASV113	108.121	25.4395	4.58782	5.545	2.93954e-08	9.04132e-08	C15	3-6 vs 6-9
ASV368	13.0112	25.0761	4.58829	5.46524	4.62275e-08	1.38003e-07	C15	3-6 vs 6-9
ASV170	77.3859	25.055	4.58785	5.46117	4.73012e-08	1.39161e-07	C15	3-6 vs 6-9
ASV59	206.943	24.8967	4.5769	5.43965	5.33858e-08	1.53505e-07	C15	3-6 vs 6-9
ASV193	62.836	24.9002	4.58788	5.42739	5.71844e-08	1.61228e-07	C15	3-6 vs 6-9
ASV74	170.33	24.5221	4.52409	5.42034	5.94863e-08	1.65421e-07	C15	3-6 vs 6-9
ASV68	136.729	24.2931	4.58792	5.29502	1.19e-07	3.26447e-07	C15	3-6 vs 6-9
ASV161	87.2269	23.8775	4.58798	5.20437	1.9465e-07	5.26854e-07	C15	3-6 vs 6-9
ASV324	18.501	22.7132	4.44006	5.11553	3.12863e-07	8.35673e-07	C15	3-6 vs 6-9
ASV322	13.8081	22.0691	4.58875	4.80938	1.514e-06	3.99146e-06	C15	3-6 vs 6-9
ASV141	7.55812	21.1257	4.5898	4.60276	4.16939e-06	1.08511e-05	C15	3-6 vs 6-9
ASV27	7.20401	24.9566	4.58875	5.43864	5.36888e-08	1.53505e-07	C15.2.1	3-6 vs 6-9
ASV487	16.1146	-31.2268	4.52529	-6.90051	5.18155e-12	7.14661e-11	C15.6	3-6 vs 6-9
ASV278	47.6859	-25.7994	4.52524	-5.70122	1.18955e-08	4.39052e-08	C15.8	3-6 vs 6-9
ASV114	146.583	-27.7731	4.52501	-6.13769	8.37304e-10	5.15069e-09	C15.9	3-6 vs 6-9
ASV140	62.4172	25.2488	4.58785	5.50341	3.72512e-08	1.12866e-07	C15.9	3-6 vs 6-9
ASV131	95.2454	25.3014	4.38062	5.77576	7.66062e-09	3.04923e-08	C15h	3-6 vs 6-9
ASV171	95.4216	24.958	4.42409	5.64138	1.68694e-08	5.61392e-08	C15h	3-6 vs 6-9
ASV128	114.056	25.7194	4.58781	5.60604	2.07013e-08	6.67042e-08	C15h	3-6 vs 6-9
ASV85	210.422	26.0446	3.79597	6.86111	6.8329e-12	7.706e-11	C15m	3-6 vs 6-9
ASV78	233.697	26.1214	3.81689	6.84363	7.72133e-12	8.24963e-11	C15m	3-6 vs 6-9
ASV11	1056.24	-29.2776	3.1347	-9.33984	9.64839e-21	6.52874e-19	C116	1-3 vs 3-6
ASV12	915.761	-28.7267	3.11684	-9.21659	3.06709e-20	1.0377e-18	C116	1-3 vs 3-6
ASV96	115.012	-25.4764	2.92394	-8.71302	2.95886e-18	6.00649e-17	C116	1-3 vs 3-6
ASV52	73.3369	-25.5178	3.14438	-8.11537	4.84315e-16	4.46891e-15	C116	1-3 vs 3-6
ASV62	56.138	-25.1771	3.14442	-8.00689	1.17641e-15	9.95051e-15	C116	1-3 vs 3-6
ASV82	47.6417	-24.8081	3.14446	-7.88947	3.03463e-15	2.20011e-14	C116	1-3 vs 3-6
ASV99	25.9977	-23.785	3.14465	-7.56366	3.91882e-14	1.9888e-13	C116	1-3 vs 3-6
ASV88	21.2519	-23.0748	3.14474	-7.33759	2.17479e-13	7.61177e-13	C116	1-3 vs 3-6
ASV29	177.157	-8.20222	2.65362	-3.09095	0.00199517	0.00632842	C116	1-3 vs 3-6
ASV28	202.78	-7.18975	2.5499	-2.81962	0.00480806	0.015016	C116	1-3 vs 3-6
ASV6	2970.7	-30	3.14424	-9.54126	1.411e-21	1.43217e-19	C15	1-3 vs 3-6
ASV5	3279.84	-30	3.14424	-9.54127	1.41099e-21	1.43217e-19	C15	1-3 vs 3-6
ASV4	470.951	28.9803	3.14426	9.21691	3.05796e-20	1.0377e-18	C15	1-3 vs 3-6
ASV36	196.303	29.0007	3.14431	9.22322	2.88298e-20	1.0377e-18	C15	1-3 vs 3-6
ASV3	502.703	28.907	3.14425	9.1936	3.79903e-20	1.10172e-18	C15	1-3 vs 3-6
ASV112	78.3165	-25.6781	2.92834	-8.76883	1.80528e-18	4.5809e-17	C15	1-3 vs 3-6
ASV35	240.213	-25.8239	2.95422	-8.74139	2.30266e-18	5.19379e-17	C15	1-3 vs 3-6
ASV130	66.1687	-25.1594	2.9331	-8.57778	9.67254e-18	1.78502e-16	C15	1-3 vs 3-6
ASV38	182.069	26.8752	3.14432	8.54721	1.26103e-17	2.13324e-16	C15	1-3 vs 3-6
ASV98	88.3957	26.5205	3.14435	8.43434	3.33085e-17	5.20125e-16	C15	1-3 vs 3-6
ASV102	10.6859	26.4401	3.14519	8.40654	4.22273e-17	6.12296e-16	C15	1-3 vs 3-6
ASV289	3.99987	26.369	3.14677	8.3797	5.30617e-17	6.73221e-16	C15	1-3 vs 3-6
ASV124	105.338	26.1998	3.14436	8.33231	7.92815e-17	9.46714e-16	C15	1-3 vs 3-6
ASV142	104.142	26.1497	3.14438	8.31633	9.07293e-17	1.02322e-15	C15	1-3 vs 3-6
ASV107	85.831	-25.8348	3.14436	-8.21625	2.0996e-16	2.24326e-15	C15	1-3 vs 3-6
ASV136	101.327	25.5607	3.14447	8.12877	4.3366e-16	4.19205e-15	C15	1-3 vs 3-6
ASV133	105.531	25.567	3.14447	8.13081	4.26446e-16	4.19205e-15	C15	1-3 vs 3-6
ASV244	33.8497	25.2189	3.14453	8.01992	1.05816e-15	9.33941e-15	C15	1-3 vs 3-6
ASV117	75.0744	-25.0549	3.14438	-7.96817	1.61036e-15	1.30761e-14	C15	1-3 vs 3-6
ASV26	28.4172	24.9708	3.14459	7.94088	2.00758e-15	1.56746e-14	C15	1-3 vs 3-6
ASV24	27.5392	24.9287	3.1446	7.92744	2.23705e-15	1.68193e-14	C15	1-3 vs 3-6
ASV152	20.3002	24.5036	3.14474	7.79194	6.59861e-15	4.46506e-14	C15	1-3 vs 3-6
ASV118	74.5662	24.3745	3.14479	7.75075	9.13507e-15	5.982e-14	C15	1-3 vs 3-6
ASV186	17.9062	24.3358	3.1448	7.73842	1.00661e-14	6.38566e-14	C15	1-3 vs 3-6
ASV300	13.9615	23.9987	3.14496	7.63084	2.33228e-14	1.43471e-13	C15	1-3 vs 3-6
ASV190	22.8056	-23.9191	3.1447	-7.60616	2.82352e-14	1.65169e-13	C15	1-3 vs 3-6
ASV115	76.1943	23.9047	3.14477	7.60142	2.9291e-14	1.65169e-13	C15	1-3 vs 3-6
ASV340	13.1404	23.9116	3.14501	7.60302	2.89306e-14	1.65169e-13	C15	1-3 vs 3-6
ASV240	50.4838	-23.8867	3.14454	-7.59627	3.0479e-14	1.67223e-13	C15	1-3 vs 3-6
ASV17	18.9009	-23.8455	3.1448	-7.58251	3.38928e-14	1.81059e-13	C15	1-3 vs 3-6
ASV249	7.3431	23.8191	3.14562	7.57214	3.67119e-14	1.9109e-13	C15	1-3 vs 3-6
ASV89	11.1783	23.6986	3.14514	7.53497	4.88448e-14	2.41841e-13	C15	1-3 vs 3-6
ASV18	11.9231	-23.6784	3.14513	-7.52861	5.12832e-14	2.47869e-13	C15	1-3 vs 3-6
ASV73	10.6407	23.6341	3.14519	7.51437	5.71868e-14	2.69975e-13	C15	1-3 vs 3-6
ASV222	10.4333	23.5982	3.14521	7.50291	6.24183e-14	2.87975e-13	C15	1-3 vs 3-6
ASV101	7.69129	23.4675	3.14555	7.46052	8.61813e-14	3.80322e-13	C15	1-3 vs 3-6
ASV225	7.91387	23.4697	3.14552	7.4613	8.56743e-14	3.80322e-13	C15	1-3 vs 3-6
ASV231	9.15875	23.4133	3.14534	7.4438	9.78316e-14	4.20377e-13	C15	1-3 vs 3-6
ASV255	45.4335	23.4027	3.1448	7.4417	9.93994e-14	4.20377e-13	C15	1-3 vs 3-6
ASV286	14.4475	-23.3269	3.14497	-7.4172	1.19622e-13	4.95575e-13	C15	1-3 vs 3-6
ASV215	22.7656	23.2413	3.14549	7.38875	1.48212e-13	5.95642e-13	C15	1-3 vs 3-6
ASV79	10.5517	23.2351	3.1452	7.38747	1.49644e-13	5.95642e-13	C15	1-3 vs 3-6
ASV297	11.273	-23.1755	3.14518	-7.36856	1.72485e-13	6.73353e-13	C15	1-3 vs 3-6
ASV368	13.0112	-23.1662	3.14506	-7.36591	1.75942e-13	6.7389e-13	C15	1-3 vs 3-6
ASV250	7.44133	23.1454	3.1456	7.35803	1.86642e-13	6.8888e-13	C15	1-3 vs 3-6
ASV236	11.136	-23.1333	3.1452	-7.35513	1.90747e-13	6.91458e-13	C15	1-3 vs 3-6
ASV172	14.0238	-23.0775	3.145	-7.33784	2.17065e-13	7.61177e-13	C15	1-3 vs 3-6
ASV205	30.4503	22.5682	3.14577	7.17414	7.2761e-13	2.50347e-12	C15	1-3 vs 3-6
ASV94	11.5768	22.4216	3.14511	7.12902	1.01085e-12	3.30971e-12	C15	1-3 vs 3-6
ASV154	11.9439	22.0394	3.14509	7.00756	2.42509e-12	7.81419e-12	C15	1-3 vs 3-6
ASV27	7.20401	-22.4481	3.14572	-7.13608	9.6033e-13	3.2489e-12	C15.2.1	1-3 vs 3-6
ASV278	47.6859	24.7228	3.14459	7.86203	3.77958e-15	2.6457e-14	C15.8	1-3 vs 3-6
ASV114	146.583	26.3892	3.14436	8.39254	4.75741e-17	6.43837e-16	C15.9	1-3 vs 3-6
ASV235	4.48286	22.4465	3.1465	7.13381	9.7627e-13	3.2489e-12	C15f	1-3 vs 3-6
ASV220	6.87514	23.1531	3.14571	7.36022	1.83613e-13	6.8888e-13	C56	1-3 vs 3-6
ASV72	295.925	26.2555	3.17678	8.26482	1.39909e-16	2.7842e-14	C15	1-3 vs 6-9
ASV43	402.432	26.1668	3.38283	7.73516	1.03274e-14	8.51592e-13	C15	1-3 vs 6-9
ASV66	340.17	25.9054	3.36109	7.70743	1.28381e-14	8.51592e-13	C15	1-3 vs 6-9
ASV64	303.308	25.7392	3.86717	6.65581	2.81749e-11	9.34467e-10	C15	1-3 vs 6-9
ASV51	410.563	26.902	4.40219	6.11105	9.89764e-10	2.47681e-08	C15	1-3 vs 6-9
ASV3	502.703	27.8859	4.5877	6.0784	1.21391e-09	2.47681e-08	C15	1-3 vs 6-9
ASV84	270.882	26.0383	4.29546	6.06182	1.34593e-09	2.47681e-08	C15	1-3 vs 6-9
ASV4	470.951	27.8249	4.5877	6.0651	1.3187e-09	2.47681e-08	C15	1-3 vs 6-9
ASV21	981.349	27.5167	4.54141	6.05907	1.36909e-09	2.47681e-08	C15	1-3 vs 6-9
ASV22	884.06	27.317	4.51922	6.04462	1.49764e-09	2.48359e-08	C15	1-3 vs 6-9
ASV95	230.711	25.4478	4.24994	5.98781	2.12681e-09	3.25565e-08	C15	1-3 vs 6-9
ASV80	250.895	25.2393	4.2571	5.92875	3.05255e-09	4.33898e-08	C15	1-3 vs 6-9
ASV74	170.33	25.9899	4.52394	5.74497	9.19395e-09	1.21973e-07	C15	1-3 vs 6-9
ASV59	206.943	26.2024	4.57678	5.72507	1.03394e-08	1.28596e-07	C15	1-3 vs 6-9
ASV46	455.645	25.0813	4.39647	5.70488	1.16427e-08	1.36288e-07	C15	1-3 vs 6-9
ASV69	309.499	25.7293	4.58775	5.60826	2.04367e-08	2.14048e-07	C15	1-3 vs 6-9
ASV65	303.083	25.6534	4.58775	5.59171	2.24851e-08	2.23727e-07	C15	1-3 vs 6-9
ASV68	136.729	25.6066	4.58776	5.5815	2.38453e-08	2.25963e-07	C15	1-3 vs 6-9
ASV98	88.3957	25.5007	4.58777	5.55841	2.72239e-08	2.46252e-07	C15	1-3 vs 6-9
ASV106	177.143	24.7941	4.54974	5.44956	5.04938e-08	4.18678e-07	C15	1-3 vs 6-9
ASV100	189.464	24.664	4.55308	5.41699	6.06109e-08	4.77476e-07	C15	1-3 vs 6-9
ASV161	87.2269	24.8284	4.58781	5.41183	6.23838e-08	4.77476e-07	C15	1-3 vs 6-9
ASV240	50.4838	-24.3334	4.52527	-5.37723	7.56415e-08	5.57506e-07	C15	1-3 vs 6-9
ASV77	84.9453	23.503	4.43878	5.29491	1.19075e-07	8.17103e-07	C15	1-3 vs 6-9
ASV120	148.795	24.2339	4.58788	5.28216	1.2767e-07	8.27881e-07	C15	1-3 vs 6-9
ASV145	124.74	24.2255	4.58789	5.28031	1.28966e-07	8.27881e-07	C15	1-3 vs 6-9
ASV244	33.8497	24.1917	4.58789	5.27295	1.34245e-07	8.34834e-07	C15	1-3 vs 6-9
ASV56	393.942	24.1122	4.58784	5.25567	1.47486e-07	8.89384e-07	C15	1-3 vs 6-9
ASV16	724.19	23.9875	4.58792	5.2284	1.70984e-07	9.45162e-07	C15	1-3 vs 6-9
ASV113	108.121	24.0016	4.58793	5.23147	1.68169e-07	9.45162e-07	C15	1-3 vs 6-9
ASV81	73.8197	23.1351	4.41758	5.23705	1.63167e-07	9.45162e-07	C15	1-3 vs 6-9
ASV26	28.4172	23.9431	4.58793	5.21872	1.80163e-07	9.68986e-07	C15	1-3 vs 6-9
ASV24	27.5392	23.9199	4.58794	5.21365	1.8516e-07	9.69652e-07	C15	1-3 vs 6-9
ASV152	20.3002	23.5048	4.58803	5.12307	3.00608e-07	1.53387e-06	C15	1-3 vs 6-9
ASV186	17.9062	23.3312	4.58807	5.08519	3.67256e-07	1.8271e-06	C15	1-3 vs 6-9
ASV170	77.3859	23.2677	4.58809	5.07132	3.95058e-07	1.91748e-06	C15	1-3 vs 6-9
ASV14	790.853	23.0334	4.5879	5.02047	5.15442e-07	2.38542e-06	C15	1-3 vs 6-9
ASV79	10.5517	22.9975	4.58835	5.01215	5.38246e-07	2.43434e-06	C15	1-3 vs 6-9
ASV300	13.9615	22.9761	4.58819	5.00767	5.50918e-07	2.43628e-06	C15	1-3 vs 6-9
ASV340	13.1404	22.9169	4.58822	4.99474	5.89162e-07	2.54877e-06	C15	1-3 vs 6-9
ASV324	18.501	22.1271	4.44031	4.98323	6.25325e-07	2.64765e-06	C15	1-3 vs 6-9
ASV193	62.836	22.8268	4.58826	4.97504	6.52335e-07	2.70447e-06	C15	1-3 vs 6-9
ASV76	180.261	22.7343	4.58829	4.95484	7.23885e-07	2.93986e-06	C15	1-3 vs 6-9
ASV89	11.1783	22.6948	4.58831	4.94623	7.56659e-07	3.0115e-06	C15	1-3 vs 6-9
ASV73	10.6407	22.6298	4.58834	4.93201	8.13855e-07	3.17563e-06	C15	1-3 vs 6-9
ASV154	11.9439	22.5901	4.58827	4.92345	8.50304e-07	3.25405e-06	C15	1-3 vs 6-9
ASV222	10.4333	22.5723	4.58835	4.91948	8.67722e-07	3.25805e-06	C15	1-3 vs 6-9
ASV231	9.15875	22.4169	4.58845	4.88551	1.03163e-06	3.80176e-06	C15	1-3 vs 6-9
ASV249	7.3431	22.2098	4.58864	4.84018	1.29719e-06	4.69348e-06	C15	1-3 vs 6-9
ASV250	7.44133	22.1422	4.58862	4.82546	1.39682e-06	4.87663e-06	C15	1-3 vs 6-9
ASV102	10.6859	22.1501	4.58834	4.82747	1.38275e-06	4.87663e-06	C15	1-3 vs 6-9
ASV225	7.91387	22.105	4.58857	4.81742	1.45427e-06	4.9051e-06	C15	1-3 vs 6-9
ASV41	227.78	22.1119	4.5886	4.81886	1.44379e-06	4.9051e-06	C15	1-3 vs 6-9
ASV94	11.5768	22.0803	4.58829	4.81231	1.49193e-06	4.94824e-06	C15	1-3 vs 6-9
ASV101	7.69129	22.0605	4.58859	4.80768	1.52689e-06	4.98115e-06	C15	1-3 vs 6-9
ASV322	13.8081	21.9596	4.58873	4.78554	1.70532e-06	5.38665e-06	C15	1-3 vs 6-9
ASV141	7.55812	21.3073	4.58942	4.6427	3.43884e-06	1.05281e-05	C15	1-3 vs 6-9
ASV289	3.99987	20.3569	4.58942	4.43561	9.18115e-06	2.72694e-05	C15	1-3 vs 6-9
ASV6	2970.7	11.1938	4.61595	2.42502	0.0153076	0.0447972	C15	1-3 vs 6-9
ASV5	3279.84	11.0137	4.61595	2.38601	0.0170322	0.0491219	C15	1-3 vs 6-9
ASV487	16.1146	-25.6339	4.52524	-5.66464	1.47335e-08	1.62887e-07	C15.6	1-3 vs 6-9
ASV140	62.4172	20.6426	4.59051	4.49681	6.8982e-06	2.07991e-05	C15.9	1-3 vs 6-9
ASV235	4.48286	21.4696	4.58924	4.67826	2.89318e-06	8.99598e-06	C15f	1-3 vs 6-9
ASV171	95.4216	24.3089	4.42411	5.49465	3.91494e-08	3.38728e-07	C15h	1-3 vs 6-9
ASV131	95.2454	23.356	4.38085	5.33139	9.74631e-08	6.92684e-07	C15h	1-3 vs 6-9
ASV128	114.056	23.0543	4.58814	5.02477	5.04049e-07	2.38542e-06	C15h	1-3 vs 6-9
ASV85	210.422	25.3948	3.79598	6.68991	2.23305e-11	8.88755e-10	C15m	1-3 vs 6-9
ASV78	233.697	25.569	3.81689	6.6989	2.09995e-11	8.88755e-10	C15m	1-3 vs 6-9
ASV220	6.87514	22.0316	4.5887	4.80127	1.57659e-06	5.06035e-06	C56	1-3 vs 6-9

### Sheet: alpha_diversity_summary_metric
Factor	Overall # of ASVs	Overall # of taxa	Overall Cladocopium taxa names	Mean taxa per sample	SE (mean per sample)	Minimum taxa per sample	Maximum taxa per sample	Proportion of C15	mean Shannon diversity	SE (Shannon)	mean Inverted Simpson's	SE (Simpson's)
Site
MUI	285	17	"C15" "C15h" "C116" "C56" "C15.2.2" "C55" "C60" "C15.9" "C15.2.1" "C15.8" "C15m" "C15i" "C15.7" "C15.6" "C50" "C15g" "C15j"	9	0.447214	8	10	0.68	2.44348	0.169901	0.802466	0.0342344
VLF	284	13	"C15" "C15.9" "C55" "C15h" "C15.2.1" "C15a" "C116" "C15.6" "C56" "C15m" "C15.8" "C15L" "C15.7"	6.5	0.5	5	8	0.74	2.22884	0.239619	0.762862	0.0525035
BUN	110	10	"C15" "C15.9" "C116" "C15.7" "C15L" "C15h" "C15a" "C15.6" "C55" "C15.1"	5	0.912871	3	7	0.61	2.13094	0.369766	0.793177	0.0759384
TAN	321	16	"C15" "C15h" "C116" "C15.9" "C55" "C15d" "C15.6" "C15.8" "C15m" "C15.7" "C15.2.2" "C91b" "C15c" "C60" "C15a" "C15f"	6.8	0.8	5	9	0.71	2.19907	0.213006	0.763981	0.0421521
LK/TR	290	12	"C15" "C15h" "C15.6" "C15.9" "C15.8" "C60" "C15m" "C15.7" "C56" "C15.2.2" "C55" "C15i"	7.16667	0.600925	5	9	0.78	2.18038	0.133301	0.747182	0.0252996
OSP	234	14	"C15" "C15h" "C56" "C60" "C15.9" "C15.8" "C15.6" "C15m" "C15.7" "C15.2.2" "C55" "C15g" "C15f" "C91b"	5.8	1.59374	2	10	0.73	2.24126	0.123511	0.779253	0.0151331
COR	143	14	"C15h" "C15" "C56" "C15d" "C15.9" "C15.8" "C15.6" "C91a" "C116" "C60" "C15.7" "C15.2.2" "C55" "C15g	7.2	2.13073	1	13	0.63	2.05205	0.188655	0.765855	0.0175078
Host Species
P. lobata	424	19	"C15" "C15h" "C116" "C56" "C15.9" "C55" "C60" "C15a" "C15.6" "C15.8" "C15.2.1" "C15m" "C15.7" "C15.2.2" "C91b" "C15L" "C15.1" "C50" "C15f"	5.76923	0.760852	1	10	0.7	2.12095	0.136206	0.774558	0.0246777
P. lutea	783	21	"C15" "C15h" "C116" "C56" "C15.9" "C15.2.2" "C15.6" "C55" "C15d" "C60" "C15.2.1" "C15.7" "C15.8" "C91a" "C15L" "C15m" "C15i" "C15a" "C15c" "C15g" "C15j"	7.5	0.470122	2	13	0.71	2.27206	0.0860431	0.771832	0.0175363
Number of Accumulated Heat Stress Events
1-3	623	19	"C56" "C15" "C15.9" "C55" "C15h" "C116" "C15d" "C15.6" "C15a" "C15.8" "C15c" "C15g" "C60" "C91b" "C15i" "C15f" "C15.7" "C15.2.2" "C15m"	6.625	0.576447	2	10	0.74	2.20525	0.0855373	0.762454	0.016091
3-6	542	20	"C15.6" "C116" "C15" "C15.9" "C15L" "C56" "C50" "C15.2.2" "C15h" "C15a" "C55" "C15.8" "C15.7" "C15.2.1" "C15.1" "C15j" "C15g" "C60" "C15i" "C15m"	7.0625	0.520166	3	10	0.7	2.28485	0.136836	0.785293	0.0282913
6-9	143	14	"C15" "C15d" "C116" "C56" "C91a" "C15h" "C15.8" "C55" "C15.9" "C60" "C15.6" "C15g" "C15.7" "C15.2.2"	7.2	2.13073	1	13	0.63	2.05205	0.188655	0.765855	0.0175078
